# Interference of Neuronal TrkB Signaling by the Cannabis-Derived Flavonoids Cannflavins A and B

**DOI:** 10.1101/2022.02.03.478734

**Authors:** Jennifer Holborn, Alicyia Walczyk-Mooradally, Colby Perrin, Begüm Alural, Cara Aitchison, Adina Borenstein, Jibran Y. Khokar, Tariq A. Akhtar, Jasmin Lalonde

**Author notes:** Correspondence to: Jasmin Lalonde x. 54706. J.H. and A.W.M. contributed equally to this report.

## Abstract

Cannflavins A and B are flavonoids that accumulate in the *Cannabis sativa* plant. These specialized metabolites are uniquely prenylated and highly lipophilic, which, *a priori*, may permit their interaction with membrane-bound enzymes and receptors. Although previous studies found that cannflavins can produce anti-inflammatory responses by inhibiting the biosynthesis of pro-inflammatory mediators, the full extent of their cellular influence remains to be understood. Here, we studied these flavonoids in relation to the Tropomyosin receptor kinase B (TrkB), a receptor tyrosine kinase that is activated by the growth factor brain-derived neurotrophic factor (BDNF). Using mouse primary cortical neurons, we first collected evidence that cannflavins prevent the accumulation of Activity-regulated cytoskeleton-associated (Arc, also known as Arg3.1) protein upon TrkB stimulation by exogenous BDNF in these cells. Consistent with this effect, we also observed a reduced activation of TrkB and downstream signaling effectors that mediate *Arc* mRNA transcription when BDNF was co-applied with the cannflavins. Of note, we also performed a high-throughput screen that demonstrated a lack of agonist action of cannflavins towards 320 different G protein-coupled receptors, a result that specifically limit the possibility of a TrkB transinactivation scenario via G protein signaling to explain our results with dissociated neurons. Finally, we used Neuro2a cells overexpressing TrkB to show that cannflavins can block the growth of neurites and increased survival rate produced by the higher abundance of the receptor in this model. Taken together, our study offers a new path to understand the reported effects of cannflavins and other closely related compounds in different cellular contexts.
