## Supplementary Table for "Interference of Neuronal TrkB Signaling by the Cannabis-Derived Flavonoids Cannflavins A and B"

### Sheet: Cannflavin A
DNA	#1	I	II	III	IV	AVG				SEM		COUNT
0	D2	49.0305	41.3277	28.5028	40.9839	39.9612	Quinpirole control			4.24715		1
TAAR5	48	1.96356	2.94578	3.97971	3.04343	2.98312				0.412081		2
GPR151	67	3.327	2.34005	3.27381	1.74907	2.67248				0.382231		3
GPR150	116	2.16329	1.96313	2.10229	3.09736	2.33152				0.258695		4
CCR10	193	2.84586	2.0053	2.28608	1.59247	2.18243				0.263044		5
P2RY11	31	2.63368	1.82558	2.54044	1.24282	2.06063				0.326939		6
GPR119	3	3.09482	1.41176	1.84077	1.72677	2.01853				0.370055		7
AVPR1B	57	3.25034	1.14258	1.00073	2.43356	1.9568				0.538329		8
GPR17	268	2.55365	1.23678	1.66625	2.33749	1.94854				0.303277		9
PTGER1	159	2.21862	1.35027	1.95489	2.03692	1.89018				0.188216		10
HTR4	182	1.07448	1.83336	2.57538	2.06946	1.88817				0.312278		11
NMBR	54	0.637816	4.65918	0.857321	1.02415	1.79461				0.958125		12
HCTR2	53	2.18993	1.66945	2.10319	0.911368	1.71849				0.292133		13
0	256	1.64063	2.54668	1.30166	1.1034	1.64809				0.319403		14
GHSR	251	1.77755	1.50314	1.87676	1.21158	1.59226				0.14948		15
GAL3	115	1.10497	1.43935	2.44057	1.36832	1.5883				0.293052		16
GPR148	59	3.96677	1.06214	0.621087	0.694189	1.58604				0.79942		17
MC3Rb	22	1.1547	1.84124	2.56432	0.760975	1.58031				0.396738		18
ADRA2B	113	0.818077	1.62531	1.94346	1.73096	1.52945				0.246179		19
ADRA2A	161	1.0413	1.47616	2.29302	1.21483	1.50633				0.27704		20
GHRHR	234	0.323766	3.78856	1.30958	0.589025	1.50273				0.789892		21
CCKBR	297	1.34456	1.43539	1.5303	1.51172	1.45549				0.0422977		22
OPRM1	127	1.49095	1.29341	0.840222	2.18817	1.45319				0.28031		23
NPFF1	62	1.71264	1.69357	1.03575	1.36943	1.45285				0.159783		24
GPRC5B	197	1.46473	1.35941	1.80703	1.16983	1.45025				0.133662		25
GPR6	261	1.32448	1.32929	1.5352	1.56968	1.43966				0.0654988		26
AVPR2	273	1.3207	1.59167	1.43379	1.40491	1.43777				0.0566325		27
NPFF2	70	1.13711	1.34496	2.6503	0.602194	1.43364				0.434679		28
LTB4R2B	318	0.980624	1.54462	2.02443	1.17902	1.43217				0.229383		29
ADORA1	241	1.59903	1.48342	0.940566	1.60448	1.40687				0.157922		30
CNR1	225	2.07688	1.12343	1.18462	1.20002	1.39624				0.227483		31
GPR135	35	1.32859	1.24626	1.96665	1.02573	1.3918				0.201998		32
CASR	137	1.43456	1.82017	1.37845	0.933145	1.39158				0.18163		33
GPR114	147	1.11263	1.31225	1.33923	1.76681	1.38273				0.13764		34
CYSLTR2	170	1.37287	1.55689	1.34031	1.21342	1.37087				0.0709061		35
PTGER2	88	1.41603	0.837891	1.37354	1.83005	1.36438				0.203468		36
TAAR9	160	1.29618	1.07205	1.4348	1.63999	1.36076				0.119364		37
MRGPRE	230	1.59357	1.76853	0.966343	1.09794	1.3566				0.192581		38
P2RY12	143	1.4962	1.26024	1.44241	1.21642	1.35382				0.0681647		39
S1PR5	136	0.994953	1.49558	1.76608	1.13222	1.34721				0.175063		40
MC4R	214	1.95484	1.46623	0.967523	0.99196	1.34514				0.233404		41
ADORA2B	9	1.27859	1.63337	1.05983	1.4004	1.34305				0.119701		42
GPR160	75	1.58665	1.52564	1.18685	1.03986	1.33475				0.131886		43
NPY1R	183	1.02147	1.14518	1.74626	1.41879	1.33293				0.160852		44
P2RY1	223	1.34965	1.20006	1.11578	1.66449	1.3325				0.120769		45
S1PR2	120	1.19011	0.705576	1.64773	1.74868	1.32303				0.239013		46
ADRA1D	105	1.5436	1.16944	1.33691	1.23984	1.32245				0.0813174		47
GPR15	108	0.229731	2.57931	1.19889	1.23874	1.31167				0.482662		48
ELTD1	290	1.7756	0.916346	1.063	1.49056	1.31138				0.196925		49
CHRM2	313	1.02314	2.24955	0.821551	1.14682	1.31027				0.320189		50
EDNRB	42	1.45858	0.699471	2.23233	0.833717	1.30602				0.350274		51
MRGPRD	255	1.33294	1.19593	1.42613	1.26371	1.30468				0.0492045		52
GPR77	277	0.990221	1.33621	1.32232	1.55412	1.30072				0.116314		53
DRD5	91	1.48579	1.27721	1.16347	1.26498	1.29786				0.0676295		54
CALCRL	73	0.6659	2.6705	0.78155	1.07067	1.29716				0.465627		55
FFA2	202	1.67101	1.04555	1.19775	1.27218	1.29662				0.13341		56
PTH1R	71	1.67343	0.703568	1.77041	1.03832	1.29643				0.255749		57
DRD2	154	0.94384	1.71498	1.72217	0.792264	1.29331				0.24747		58
SCTR	144	1.46145	1.40084	1.30247	1.0034	1.29204				0.101636		59
CX3CR1	130	1.79887	1.39857	1.12941	0.839536	1.2916				0.204009		60
GPR32	52	1.76697	1.18386	1.10443	1.10443	1.28992				0.160116		61
PTGDR	151	1.40668	1.38973	1.07117	1.28862	1.28905				0.0771626		62
PTGIR	63	1.07799	2.02628	1.04611	0.979744	1.28253				0.248759		63
GPR50	68	0.508466	1.37741	1.67174	1.56495	1.28064				0.264482		64
GPR132	84	0.496754	1.92084	0.903633	1.79502	1.27906				0.345331		65
GPR18	227	1.40132	1.26178	1.26707	1.14457	1.26868				0.0524794		66
OPRK1	207	1.3251	1.20176	1.47715	1.06976	1.26844				0.0869348		67
QRFP	79	1.33262	1.27277	1.28221	1.1804	1.267				0.0317147		68
GMR2	171	1.39504	1.12851	1.35508	1.1486	1.25681				0.0688822		69
CHRM3	242	1.12252	1.36843	0.961286	1.56388	1.25403				0.132943		70
HTR7	294	0.98712	1.16055	1.43919	1.38003	1.24172				0.103897		71
GPR143	211	1.07021	1.26731	1.343	1.28318	1.24093				0.0591917		72
MC1R	126	1.68994	1.0527	1.37851	0.824321	1.23637				0.189176		73
CXCR7	282	1.15274	1.2942	1.6984	0.78314	1.23212				0.189111		74
SSTR4	152	1.46186	1.39291	0.80609	1.2558	1.22917				0.147383		75
GPER	139	1.42293	1.19124	1.16656	1.12087	1.2254				0.0674366		76
GPR21	164	1.21151	1.11446	0.872673	1.67293	1.21789				0.167574		77
GRPR	117	1.83061	0.913625	1.28616	0.838866	1.21731				0.226628		78
ADRB3	33	0.954768	1.36048	1.00959	1.54141	1.21656				0.140716		79
CCRL2	90	0.954285	1.34622	1.6864	0.873613	1.21513				0.187961		80
MRGPRF	263	1.16314	1.31566	1.15973	1.21926	1.21445				0.036394		81
HTR1D	254	1.09481	1.75737	0.991665	1.01309	1.21423				0.182403		82
GIPR	131	0.842953	1.72393	1.49839	0.789974	1.21381				0.234233		83
FFA3	210	1.37609	1.06228	1.23147	1.18471	1.21364				0.0648421		84
HTR2A	174	0.989368	1.24449	1.38931	1.22724	1.2126				0.0828106		85
GPR20	20	0.749502	1.78186	1.24746	1.06832	1.21178				0.21613		86
GPR110	283	0.832725	1.19148	1.52777	1.2786	1.20764				0.143857		87
GPR61	220	0.882875	1.06112	1.21345	1.66462	1.20552				0.167279		88
GPR176	12	1.08473	0.938653	1.38805	1.39913	1.20264				0.114227		89
MRGPRG	238	0.944396	1.16787	1.28234	1.40711	1.20043				0.0983367		90
GPR31	180	1.01909	1.27031	1.18524	1.30235	1.19424				0.0633993		91
GPR37	300	1.29736	1.26513	1.21079	0.994662	1.19198				0.0681559		92
TBXA2R	64	0.552097	1.66054	1.18968	1.35978	1.19052				0.234014		93
MCHR1R	30	1.71365	1.03837	0.872617	1.11817	1.1857				0.183262		94
GPR115	291	1.04133	1.27447	1.24747	1.16984	1.18328				0.0522538		95
HTR1B	246	1.18994	1.1219	1.22214	1.19867	1.18316				0.0215227		96
OXGR1	303	1.21139	1.10139	1.30362	1.11072	1.18178				0.0476386		97
CHRM5	250	1.24328	1.18018	1.37899	0.914907	1.17934				0.0974141		98
GPR149	100	0.269652	1.78895	0.575902	2.0538	1.17208				0.440431		99
GPR87	293	1.34413	1.05545	0.932026	1.33924	1.16771				0.10356		100
MRGPRX4	150	1.32081	0.480068	1.01106	1.84689	1.16471				0.286076		101
P2RY13	311	1.1958	1.19674	1.28445	0.973706	1.16267				0.0663294		102
OPRL1	15	1.17581	0.752565	1.71626	0.993488	1.15953				0.204818		103
GRM5	221	1.80145	0.8649	0.992424	0.97117	1.15749				0.216459		104
MC5R	222	0.725204	0.925361	1.78437	1.18485	1.15495				0.229938		105
GPR123	307	1.20513	1.21795	1.09612	1.09281	1.153				0.0339035		106
HTR6	110	0.759877	0.880947	1.80916	1.15537	1.15134				0.23436		107
GPR22	28	0.899368	0.946777	1.40305	1.33976	1.14724				0.130425		108
P2RY10	135	1.79323	1.08164	0.837613	0.865297	1.14445				0.223035		109
GPR141	315	1.30656	1.21851	1.06471	0.975118	1.14123				0.0745855		110
ADRA1A	89	0.817343	1.18642	1.42746	1.12616	1.13935				0.125527		111
CNR2	233	1.55939	0.93498	0.939542	1.11885	1.13819				0.146781		112
GPR3	292	1.08802	1.07928	1.18001	1.19742	1.13618				0.0305889		113
CCKAR	289	1.43323	0.961181	1.17013	0.965272	1.13245				0.111494		114
P2RY6	239	1.42792	1.10403	1.01536	0.976457	1.13094				0.102528		115
GCGR	123	1.1452	0.955108	1.24315	1.17785	1.13033				0.0618531		116
GPR133	27	1.8942	0.82832	1.27711	0.51108	1.12768				0.299958		117
CXCR4	266	0.978408	1.04879	1.00618	1.47503	1.1271				0.116874		118
LTB4R	198	1.13297	1.02353	1.18255	1.15673	1.12394				0.0349684		119
AGTR2	257	0.854593	1.16845	1.25188	1.2053	1.12006				0.0901189		120
GPR97	189	1.23527	0.996247	1.03685	1.20626	1.11866				0.0598257		121
GPR68	236	1.20725	0.892314	1.00473	1.37011	1.1186				0.106179		122
GLP1R	163	1.25828	1.02898	1.22457	0.961582	1.11835				0.0727007		123
MAS1	247	1.21782	1.0709	0.776573	1.40144	1.11668				0.132		124
GPR55	245	1.28431	1.01952	1.12426	1.02933	1.11435				0.061376		125
SSTR5	32	0.734021	1.15081	1.09049	1.47986	1.1138				0.152792		126
HTR2CVGV	102	1.72404	1.03905	1.03528	0.628805	1.1068				0.227152		127
GPR144	43	1.15903	1.01041	1.26692	0.988024	1.1061				0.0656785		128
CHRM1	98	1.42319	1.41331	0.8271	0.75794	1.10539				0.181196		129
HTR1A	149	1.38328	1.13441	0.929636	0.955603	1.10073				0.104605		130
FSHR	218	0.285649	1.90672	1.22211	0.983329	1.09945				0.334476		131
RXFP2	288	1.02139	0.793406	1.26743	1.30678	1.09725				0.119353		132
CCR7	82	1.20868	0.654319	1.52808	0.993624	1.09617				0.1837		133
TA1	208	0.595213	0.901883	1.29626	1.58784	1.0953				0.218037		134
TACR2	224	1.02533	1.57727	0.760625	1.01378	1.09425				0.1722		135
HTR1F	270	0.740753	1.27204	1.43859	0.922923	1.09358				0.159293		136
GLP2R	259	1.10211	1.10134	1.19866	0.965283	1.09185				0.0479785		137
P2RY4	264	1.12543	1.07692	1.08943	1.05614	1.08698				0.0145395		138
CCR4	201	1.21644	1.22196	1.11161	0.791684	1.08543				0.101151		139
BB3	281	0.943376	1.2988	1.23581	0.863035	1.08526				0.107152		140
ADORA3	249	1.43532	0.911228	1.12008	0.869074	1.08393				0.129349		141
GPR156	252	1.0962	0.938695	1.2946	1.00579	1.08382				0.0773152		142
MAS1L	206	0.771764	1.1164	0.9224	1.52266	1.08331				0.162552		143
HTR2B	278	0.590687	1.3051	1.32773	1.09957	1.08077				0.171232		144
CCR5	145	1.14653	0.897739	1.52007	0.741415	1.07644				0.169778		145
GPR182	276	1.01909	0.954447	1.0453	1.28091	1.07494				0.0712624		146
TACR1	312	1.1209	0.898637	1.04776	1.22813	1.07386				0.0691598		147
NMUR1	158	1.47249	0.407134	1.5086	0.900687	1.07223				0.261789		148
GPR113	187	1.05389	1.18637	0.988135	1.06016	1.07214				0.0414133		149
ADRA1B	97	1.24805	0.969912	1.02864	1.04016	1.07169				0.0607652		150
HCA1	125	1.52416	0.891773	1.02508	0.842607	1.0709				0.155924		151
GPBA	179	1.31567	0.670832	1.35915	0.932151	1.06945				0.163884		152
CMKLR1	106	0.829045	1.26406	1.27232	0.90912	1.06864				0.116378		153
S1PR4	296	1.05047	1.07524	1.16183	0.97298	1.06513				0.0389018		154
PTGER3	176	1.15525	1.00765	0.927404	1.16828	1.06465				0.0584754		155
CXCR3	162	0.966524	0.723067	1.15634	1.41112	1.06426				0.145705		156
GPR116	195	1.07524	1.22109	0.952118	0.992901	1.06034				0.0593868		157
TAAR6	304	1.03356	1.00983	1.00971	1.16295	1.05401				0.0367445		158
FFA1	314	0.98838	1.09638	1.19662	0.932041	1.05336				0.0586766		159
HRH2	141	1.1523	1.16815	0.914648	0.975467	1.05264				0.063425		160
GPR82	285	1.04179	1.05552	0.968599	1.14367	1.05239				0.0359101		161
SSTR1	200	0.938146	0.939713	1.0203	1.3066	1.05119				0.0872716		162
MC2R	14	1.50717	1.03328	0.989673	0.67298	1.05077				0.172014		163
GPR125	203	0.695139	1.16864	1.18585	1.15229	1.05048				0.118644		164
OXER1	215	1.01429	0.720381	1.47914	0.983169	1.04925				0.157731		165
HRH3	61	1.13867	0.70602	1.2607	1.0832	1.04715				0.119599		166
P2RY8	168	0.86906	1.27995	0.775103	1.2592	1.04583				0.130665		167
GPR34	188	1.31589	0.472578	1.21578	1.15659	1.04021				0.192045		168
GPR120	155	0.821356	1.49167	1.11225	0.732824	1.03952				0.17112		169
C5A	185	0.767208	1.41699	0.911087	1.05539	1.03767				0.139455		170
HTR5	286	0.93713	0.662337	0.903903	1.63266	1.03401				0.208733		171
LPAR6	190	1.04554	0.771871	1.26647	1.04812	1.033				0.101277		172
GPR174	219	0.966435	1.1494	0.9284	1.08525	1.03237				0.0513557		173
AVPR1A	49	0.770949	1.43466	1.03908	0.883169	1.03196				0.145052		174
GPR171	4	0.685565	0.674852	1.60725	1.15802	1.03142				0.222553		175
PTH2R	184	0.752879	1.28822	0.804398	1.27189	1.02935				0.145167		176
ADRB2	25	0.711706	0.948171	0.862871	1.55716	1.01998				0.185614		177
CCR3	305	0.681038	0.990283	1.2717	1.13357	1.01915				0.126499		178
GPR26	172	1.22617	0.448566	1.12392	1.27258	1.01781				0.192272		179
NPY2R	191	0.982023	0.66576	1.53089	0.892122	1.0177				0.183545		180
VIPR1	240	0.712446	0.706183	1.00609	1.64279	1.01688				0.220055		181
MRGPRX2	271	1.11414	0.875417	1.00661	1.0564	1.01314				0.050894		182
CXCR5	274	1.2484	0.93906	1.01865	0.843389	1.01238				0.0864488		183
GPR63	228	1.03488	0.745045	0.774188	1.49441	1.01213				0.17346		184
LPA4	302	0.611643	1.08363	0.923629	1.41623	1.00878				0.167479		185
GPRC5A	29	1.1007	0.957685	1.03491	0.93668	1.00749				0.037567		186
GPRC6A	101	1.43494	0.895647	1.00616	0.689188	1.00648				0.157198		187
GPR62	76	1.53397	0.547685	0.917271	1.00967	1.00215				0.203435		188
GAL2	58	0.814417	0.756846	1.30725	1.12719	1.00143				0.130428		189
MRGPRX3	46	0.8677	1.76974	0.723374	0.639183	1				0.260883		190
MRGPRX1	142	0.519649	0.926697	0.50585	2.04436	0.999139				0.361822		191
TAAR8	56	0.7564	1.00876	1.00091	1.21733	0.995849				0.0942432		192
GPR146	51	2.02906	0.531048	0.526655	0.895666	0.995608				0.35517		193
APJ	265	1.39386	0.943372	0.903362	0.741258	0.995462				0.139802		194
GPR4	308	0.990075	0.902866	1.00547	1.08184	0.995064				0.0367017		195
GPR88	181	0.541245	1.28615	1.39776	0.75083	0.993998				0.206659		196
GRM4	301	1.44341	1.19853	0.750828	0.571814	0.991144				0.200237		197
HTR1E	262	1.05839	1.11724	0.88411	0.902815	0.990639				0.0575032		198
GPR19	284	0.877189	1.00515	0.920402	1.14478	0.986882				0.0589625		199
S1PR3	128	0.579296	0.402328	1.1121	1.83763	0.982837				0.322388		200
F2RL2	306	1.07786	0.772903	1.18394	0.888251	0.980739				0.0924089		201
LPAR1	310	0.665397	1.06365	1.23734	0.953838	0.980057				0.120028		202
S1PR1	192	0.804114	1.51498	0.756842	0.843705	0.97991				0.179237		203
CCR2	2	1.11957	0.476132	1.33508	0.988795	0.979894				0.182465		204
GPR124	11	0.917758	1.14854	1.18483	0.664128	0.978816				0.120419		205
CXCR2	258	1.27359	1.08825	0.773086	0.777768	0.978173				0.123021		206
GPR52	316	1.15347	1.03773	0.99276	0.717429	0.975346				0.0923957		207
GPR101	275	1.01656	0.92488	0.956823	0.99642	0.97367				0.0204559		208
GAL1	226	0.831089	1.14235	0.866502	1.05382	0.97344				0.0745494		209
ADRB1	169	0.824798	0.89382	0.927871	1.23111	0.9694				0.0898324		210
GPR35	196	0.615214	0.989845	1.07621	1.19075	0.968006				0.124587		211
GRM6	109	1.57419	0.602951	0.883279	0.80812	0.967135				0.210844		212
NTSR1	287	1.054	0.812468	0.962644	1.03123	0.965085				0.0544505		213
NPY5R	199	0.723887	0.851719	1.11172	1.16977	0.964274				0.105839		214
GPR142	92	0.278512	1.13706	1.00834	1.41991	0.960957				0.243178		215
AGTR1	41	1.28592	1.08398	0.940017	0.530135	0.960012				0.15989		216
DRD4	83	0.661549	1.58052	0.881205	0.715342	0.959654				0.212169		217
NPS	103	0.596207	0.629483	1.92726	0.683237	0.959047				0.323235		218
GPR152	124	0.89008	1.01966	0.934562	0.986436	0.957685				0.028538		219
SUCNR1	40	0.944249	1.35933	0.795541	0.730507	0.957406				0.141244		220
PTAFR	272	0.931336	0.920369	0.996193	0.98082	0.957179				0.0184929		221
HCTR1	45	1.00216	0.700159	1.1057	1.01079	0.9547				0.0880293		222
CXCR6	18	1.09348	1.17976	0.672831	0.87057	0.95416				0.114178		223
GRM7	229	1.63056	0.673544	0.849137	0.662474	0.95393				0.229561		224
GPR173	156	0.684544	0.731278	1.4946	0.887059	0.949371				0.186829		225
PRRP	55	1.0068	0.758408	0.510012	1.52061	0.948959				0.215854		226
F2R	298	0.972552	0.969524	0.982921	0.862031	0.946757				0.0283872		227
MLNR	38	0.662835	0.679799	0.798549	1.6298	0.942746				0.230999		228
GPR45	60	0.817178	1.04428	0.70914	1.19936	0.942489				0.11049		229
GPR78	21	0.91723	1.18322	0.812531	0.829509	0.935623				0.0856619		230
GPR64	5	1.13471	0.925265	0.87659	0.794438	0.932752				0.0725313		231
GPR65	269	1.06282	0.979528	0.909123	0.747032	0.924626				0.0670151		232
FPR3	243	1.34567	0.780354	0.823323	0.740638	0.922496				0.142064		233
F2RL3	194	0.930595	0.866394	1.04281	0.849578	0.922343				0.0437838		234
RXFP1	104	0.762507	0.79381	0.956077	1.17521	0.921901				0.0944931		235
CXCR1	138	0.983781	1.005	0.773398	0.914664	0.919211				0.0522904		236
GPR83	93	1.18714	0.907883	0.806058	0.771253	0.918083				0.0942534		237
GPR12	299	1.06974	0.835706	0.780655	0.983941	0.91751				0.066463		238
ADCYAP1R1	1	1.15245	0.704069	0.838583	0.973097	0.91705				0.0957741		239
PTGER4	280	1.01777	1.11334	1.0286	0.507901	0.916903				0.137998		240
MTNR1B	175	0.86066	0.71076	0.919258	1.16728	0.914488				0.0950116		241
F2R-L1	186	0.752257	0.8666	1.01282	1.02039	0.913016				0.0642181		242
GRM8	237	1.14294	0.893229	0.963983	0.650544	0.912675				0.101959		243
HRH4	166	1.12475	1.21114	0.573649	0.721776	0.907828				0.154203		244
GPR44	212	0.876208	0.566252	1.15661	1.01364	0.903178				0.126054		245
0	248	0.924966	1.21741	0.827486	0.637657	0.901879				0.120912		246
NMUR2	87	0.853769	0.966096	0.913312	0.861829	0.898752				0.0260351		247
NPBW2	279	0.877123	1.00075	0.859943	0.833027	0.892711				0.0371383		248
NPY4R	78	1.03141	1.02405	0.779584	0.724127	0.889792				0.0804522		249
HCA3	133	1.11333	0.907933	0.818875	0.715376	0.888878				0.0845303		250
TACR3	320	0.895213	0.787405	1.01023	0.85414	0.886748				0.046773		251
MCHR2R	134	0.92619	0.618122	0.988861	1.00698	0.885039				0.0906399		252
GPR56	253	0.943935	0.951388	0.615582	1.02592	0.884205				0.0914337		253
EDNRA	178	1.02439	0.712301	0.983739	0.811608	0.883008				0.0732424		254
GPR111	74	0.875216	0.663009	0.86448	1.12192	0.881156				0.0939276		255
P2RY14	319	0.867139	0.869973	0.981319	0.78245	0.87522				0.04078		256
GPR158	140	0.852802	0.966379	0.739924	0.927707	0.871703				0.0498522		257
LHCGR	77	0.812778	1.24949	0.612543	0.803397	0.869551				0.134785		258
HTR2C INI	157	1.0652	1.45148	0.289351	0.669024	0.868765				0.250627		259
OPRD1	119	1.16165	0.564799	1.04352	0.701576	0.867885				0.140435		260
LPAR5	118	0.776158	0.727712	1.0471	0.893685	0.861163				0.0711012		261
CYSLTR1	26	0.72246	0.590509	1.01507	1.08932	0.854341				0.118339		262
GPR37L1	204	0.895785	0.631867	0.892225	0.987866	0.851936				0.076623		263
BDKBR2	177	1.05502	0.72699	0.810895	0.806556	0.849866				0.0710529		264
TAAR2	216	0.53509	0.918042	0.837136	1.10464	0.848726				0.118602		265
BDKBR1	121	1.18081	0.598257	0.738949	0.873047	0.847766				0.124383		266
CCR8	10	0.473651	0.773019	0.522728	1.61223	0.845408				0.263879		267
PTGFR	96	0.566937	0.472318	0.905381	1.42761	0.84306				0.215884		268
GPR27	44	0.93791	0.883581	0.503281	1.04657	0.842835				0.118147		269
TSHR	232	1.29622	0.539841	0.629264	0.897535	0.840714				0.169791		270
GPR153	244	0.804052	0.814388	0.809287	0.92716	0.838722				0.0295548		271
CHRM4	217	0.833819	0.466859	0.636709	1.40628	0.835916				0.20437		272
P2RY2	231	0.833373	0.936531	0.660993	0.897426	0.832081				0.0608637		273
NTSR2	111	0.795602	0.730484	0.545984	1.24781	0.82997				0.148974		274
CRHR1	114	0.885114	0.94913	0.935412	0.54446	0.828529				0.0956841		275
FPR1	50	0.914802	0.76835	0.90064	0.719149	0.825735				0.0484746		276
NPBW1	95	0.639816	1.07456	0.52855	1.0499	0.823206				0.139947		277
GPR84	165	1.57597	0.452005	0.652359	0.587571	0.816976				0.256418		278
GPR162	148	0.724553	0.810508	0.862081	0.870416	0.816889				0.0335088		279
HRH1	317	0.687231	0.768833	0.902374	0.896289	0.813681				0.0521948		280
SSTR3	24	0.307104	0.829525	1.47293	0.637054	0.811653				0.245401		281
GNRHR	66	0.91016	0.542878	0.701736	1.05552	0.802575				0.112978		282
VIPR2	80	0.704557	1.15375	0.549752	0.780691	0.797187				0.128197		283
GPR183	235	0.688018	0.686075	0.735292	1.06848	0.794467				0.0920451		284
HCA2	309	1.09513	0.745015	0.67506	0.6524	0.7919				0.102979		285
GRM1	213	1.30625	0.647696	0.46809	0.739802	0.79046				0.180949		286
MTNR1A	167	0.852178	0.745857	0.408184	1.14993	0.789037				0.153064		287
GPR39	85	1.51654	0.521944	0.567027	0.544724	0.78756				0.243169		288
GPRC5D	205	1.6334	0.517067	0.486564	0.473665	0.777674				0.285388		289
UTS2R	72	0.607761	0.65579	0.863917	0.975985	0.775863				0.0868324		290
OPN3	7	0.692143	0.906098	0.815761	0.67788	0.772971				0.0541057		291
FPR2	99	0.751602	0.672267	1.08784	0.57656	0.772066				0.111173		292
CD97	209	0.684464	0.883611	0.60302	0.903578	0.768668				0.0741295		293
ADRA2C	17	0.886869	1.17441	0.604043	0.406065	0.767847				0.167625		294
KISSPEPTIN	69	0.536077	0.986274	0.645881	0.898431	0.766666				0.105416		295
ADORA2A	81	0.62068	0.347768	0.776281	1.30346	0.762048				0.201028		296
GPR85	173	0.416107	0.502759	0.755737	1.36929	0.760974				0.215191		297
SSTR2	16	0.66672	1.01355	0.684062	0.655882	0.755053				0.0863602		298
C3AR1	129	0.658927	0.772577	0.89629	0.679965	0.75194				0.0540791		299
HTR2C VNV	86	1.00176	0.49565	0.418328	1.02987	0.736402				0.162191		300
HTR2C VSV	94	1.23803	0.505052	0.852648	0.348886	0.736154				0.19766		301
DRD3	34	0.64522	0.667345	0.768484	0.730557	0.702902				0.0283686		302
CRHR2	122	0.900691	0.648997	0.503461	0.735748	0.697224				0.0830426		303
OPN5	295	0.808735	0.496125	0.628704	0.803663	0.684307				0.0754056		304
PK1	39	0.75864	0.598955	0.928581	0.443666	0.68246				0.104233		305
GPR75	13	0.913007	0.552281	0.737296	0.496495	0.67477				0.0946274		306
DRD1	146	0.550922	0.550922	0.704691	0.875935	0.670617				0.0774437		307
GPR161	260	0.622552	0.776979	0.555802	0.694661	0.662498				0.0475395		308
OXTR	23	0.595652	0.779547	0.524753	0.693139	0.648273				0.0557315		309
CALCRb	65	0.818463	0.537309	0.581808	0.644512	0.645523				0.0616975		310
GPR25	36	0.396837	0.64074	0.787505	0.703036	0.63203				0.0839673		311
GPR126	19	0.685625	0.610352	0.605925	0.61478	0.629171				0.0189048		312
LPAR2	6	1.11591	0.677683	0.495682	0.22014	0.627355				0.188056		313
GPR1	267	0.607596	0.453106	0.354243	1.05187	0.616703				0.154137		314
PK2	47	0.541642	0.567185	0.493394	0.717606	0.579957				0.0483662		315
RXFP4	8	0.123905	0.476846	1.11715	0.589919	0.576954				0.205599		316
RXFP3	112	0.554087	0.466776	0.516668	0.473012	0.502636				0.020428		317
GABBR1	107	0.509195	0.465522	0.677647	0.35114	0.500876				0.0676929		318
CCR6	153	0.350591	0.350591	0.637539	0.541889	0.470153				0.0717369		319
GPRC5C	37	0.451537	0.364823	0.304124	0.447201	0.391921				0.0354172		320
GPR157	132	0.259822	0.23567	0.217201	0.239932	0.238156				0.00874564		321
0	0	0	0	0	0	0				0		322

### Sheet: Cannflavin B
DNA	#1	I	II	III	IV	AVG				SEM		COUNT
0	D2	76.8224	40.3592	47.3187	40.6724	51.2932	Quinpirole control			8.65974		1
GPR150	116	4.03439	5.61358	3.97858	4.10334	4.43247				0.394528		2
TAAR5	48	2.24103	2.03285	2.35846	4.23202	2.71609				0.509775		3
NMBR	54	3.89088	3.00985	1.70207	1.31662	2.47986				0.593714		4
MRGPRE	230	2.96669	1.94761	2.11966	2.76275	2.44918				0.246018		5
ADRA2A	161	1.73352	2.2704	2.63887	2.84795	2.37268				0.24422		6
0	256	2.90271	2.86933	2.50881	1.18359	2.36611				0.404132		7
GPR85	173	2.03565	1.99377	1.76744	2.4714	2.06707				0.147089		8
GPRC5B	197	1.7975	2.46693	1.55842	2.24834	2.0178				0.207048		9
GPR32	52	1.71037	2.39552	2.22658	1.68691	2.00484				0.180185		10
CXCR6	18	1.11037	0.965145	4.37509	1.50539	1.989				0.803512		11
MC5R	222	1.71375	3.04394	1.02921	1.90948	1.9241				0.418262		12
SSTR4	152	2.14677	1.98257	2.26067	1.06667	1.86417				0.27189		13
SSTR5	32	0.985646	0.834285	2.52535	3.04207	1.84684				0.551958		14
CYSLTR2	170	2.13158	2.20225	1.57927	1.41283	1.83148				0.197147		15
HTR4	182	1.65431	1.41993	1.84095	2.30104	1.80406				0.186709		16
CASR	137	2.51702	2.18218	1.49814	0.97535	1.79317				0.345346		17
HRH3	61	0.658787	3.07417	0.774593	2.60267	1.77755				0.620456		18
GPR151	67	1.78894	1.55734	1.4601	2.26983	1.76905				0.18061		19
OXTR	23	2.26735	1.16462	1.55659	1.91719	1.72644				0.236899		20
HTR2C INI	157	3.24229	1.23375	1.25684	1.03752	1.6926				0.518902		21
GPR78	21	1.93383	2.26105	1.48076	1.06293	1.68464				0.261795		22
CCR10	193	1.30492	1.76038	1.72016	1.93015	1.6789				0.132706		23
DRD2	154	2.04463	1.7471	1.37924	1.46077	1.65793				0.151113		24
MAS1L	206	1.20309	1.00451	1.71535	2.47132	1.59857				0.327189		25
NPY5R	199	1.39167	1.50393	1.65208	1.81897	1.59166				0.092653		26
HTR1D	254	1.4405	2.19849	1.25808	1.46525	1.59058				0.207834		27
CHRM3	242	2.09621	1.67997	1.27143	1.26723	1.57871				0.197801		28
LTB4R2B	318	1.41387	1.38717	2.20125	1.30228	1.57614				0.209723		29
ADORA1	241	1.82054	1.34223	1.40967	1.71326	1.57143				0.115784		30
CXCR2	258	1.67454	1.73245	1.18341	1.67745	1.56696				0.128542		31
GPR45	60	0.584028	2.0887	2.23698	1.28063	1.54758				0.383816		32
S1PR2	120	0.781317	1.36276	1.98022	2.04196	1.54156				0.296193		33
GPER	139	1.69533	1.16434	1.71874	1.52007	1.52462				0.128012		34
KISSPEPTIN	69	1.02838	2.31848	1.32768	1.41025	1.5212				0.27813		35
MC3Rb	22	0.725148	1.65327	2.04149	1.65735	1.51932				0.279936		36
GIPR	131	1.08598	1.04387	2.96359	0.919282	1.50318				0.488087		37
MCHR2R	134	1.73838	1.45403	1.40928	1.40928	1.50274				0.0792513		38
OPRM1	127	2.26546	0.943717	1.32136	1.47628	1.5017				0.278065		39
ADRA2B	113	1.51242	1.31145	1.99098	1.15156	1.4916				0.182092		40
ADRA1D	105	1.24018	1.70471	1.37728	1.64368	1.49146				0.109856		41
RXFP4	8	1.14575	0.625286	1.4917	2.67844	1.48529				0.43575		42
GPR162	148	2.13353	0.603264	1.93693	1.23927	1.47825				0.349105		43
ADRB1	169	1.17016	1.76257	1.38969	1.57723	1.47491				0.126935		44
PTGIR	63	2.1485	1.45417	0.933951	1.34695	1.47089				0.252174		45
GPR119	3	1.47822	1.41631	1.1625	1.82489	1.47048				0.136458		46
FFA1	314	1.19574	1.52822	1.36474	1.78739	1.46902				0.125969		47
EDNRA	178	1.57249	1.496	1.50574	1.28504	1.46482				0.0622911		48
CXCR7	282	1.14505	1.38671	1.93921	1.37648	1.46186				0.168615		49
HTR2B	278	1.43817	1.63883	1.58283	1.17965	1.45987				0.102526		50
P2RY10	135	2.1105	1.05824	1.16643	1.48577	1.45523				0.236522		51
P2RY12	143	1.51691	1.52449	1.45147	1.32192	1.4537				0.0468848		52
LPAR6	190	0.923665	1.94995	1.66594	1.14413	1.42092				0.235192		53
MC4R	214	1.5291	1.81997	1.0504	1.2838	1.42082				0.165084		54
CCR5	145	1.74605	1.60146	0.78698	1.5481	1.42065				0.215321		55
NMUR1	158	1.38645	0.814631	0.619837	2.84427	1.4163				0.503019		56
CHRM2	313	1.26531	2.00822	1.32567	1.04345	1.41066				0.20822		57
GMR2	171	1.45511	1.39264	1.47562	1.2724	1.39894				0.0457223		58
GAL3	115	0.742773	2.0458	1.4166	1.38649	1.39792				0.266059		59
GABBR1	107	1.38418	1.55442	1.67404	0.974695	1.39684				0.152764		60
HTR1B	246	1.37841	1.65549	1.29879	1.25435	1.39676				0.0899792		61
MRGPRF	263	1.3481	1.49921	1.42555	1.28988	1.39068				0.0456153		62
GPR87	293	1.37067	1.40975	1.2249	1.55082	1.38903				0.0670093		63
P2RY6	239	1.53415	1.45842	1.22512	1.3172	1.38372				0.0693954		64
GPR116	195	1.2198	1.8898	1.20268	1.22229	1.38365				0.168776		65
GHRHR	234	1.38024	2.05401	1.01512	1.06448	1.37846				0.239265		66
CXCR5	274	1.85703	1.07605	1.27902	1.28486	1.37424				0.168091		67
GPR114	147	1.38847	2.08419	1.06631	0.949662	1.37216				0.254836		68
GAL2	58	1.00213	0.943702	2.48723	1.0273	1.36509				0.374456		69
CCKBR	297	1.31234	1.39707	1.495	1.25553	1.36499				0.0521901		70
QRFP	79	2.07713	1.27757	1.03445	1.06512	1.36357				0.24392		71
GPR35	196	0.876513	1.3588	1.55109	1.66083	1.36181				0.173388		72
GPR160	75	1.43698	1.63531	1.19356	1.1783	1.36104				0.108945		73
CNR1	225	1.81058	1.24111	1.10991	1.27568	1.35932				0.1546		74
PTGDR	151	1.7786	1.32778	1.46456	0.858442	1.35734				0.191208		75
OXGR1	303	1.61451	1.19506	1.20835	1.3934	1.35283				0.0982722		76
P2RY1	223	1.52058	1.20209	1.36718	1.31917	1.35226				0.0659536		77
GPRC6A	101	2.13623	0.936448	1.23528	1.09389	1.35046				0.268939		78
F2R-L1	186	1.23036	1.63283	1.30719	1.22036	1.34769				0.0970071		79
HTR7	294	1.22705	0.908428	1.57915	1.65907	1.34343				0.172715		80
TAAR9	160	1.07625	1.15252	1.53556	1.60393	1.34206				0.133103		81
GPR34	188	1.12302	1.34031	1.33824	1.56621	1.34194				0.0904817		82
FSHR	218	1.30903	1.353	1.29524	1.39305	1.33758				0.0222175		83
OXER1	215	1.48166	1.41941	1.41473	1.01155	1.33184				0.107845		84
AVPR2	273	1.34472	1.3037	1.12617	1.54419	1.32969				0.0857958		85
GRM6	109	1.67648	0.853655	1.50504	1.27633	1.32788				0.178058		86
PTGER4	280	1.38408	1.42992	1.58289	0.879339	1.31906				0.15261		87
FPR3	243	1.29531	1.44067	1.15831	1.37747	1.31794				0.0609655		88
GPR44	212	1.24646	1.42337	1.40751	1.19037	1.31693				0.0581081		89
GPR113	187	1.45405	1.30287	1.43204	1.06855	1.31438				0.0884676		90
CNR2	233	1.30188	1.2006	1.51338	1.22145	1.30932				0.0714364		91
CRHR1	114	1.98123	1.29172	1.2848	0.678307	1.30901				0.266231		92
GPR141	315	1.53262	1.59137	1.01108	1.08558	1.30516				0.149542		93
MC1R	126	1.57464	1.394	1.42981	0.802224	1.30017				0.170513		94
MRGPRX1	142	1.58746	1.49754	0.658316	1.44659	1.29748				0.215034		95
PK1	39	2.06794	0.852	0.967452	1.28188	1.29232				0.274031		96
GPR68	236	1.00183	0.997261	1.36142	1.80013	1.29016				0.190191		97
AVPR1A	49	1.74708	1.0824	1.15543	1.14951	1.28361				0.155375		98
PTGER1	159	1.41732	1.24983	1.11572	1.35091	1.28345				0.0656616		99
PRRP	55	0.997453	0.641012	0.722484	2.74402	1.27624				0.495166		100
GPR88	181	1.1658	1.13718	1.14745	1.65218	1.27565				0.125649		101
NPFF1	62	1.57524	1.17102	1.24875	1.06219	1.2643				0.110482		102
RXFP1	104	1.03758	1.17688	1.25616	1.57189	1.26063				0.113163		103
TBXA2R	64	0.825445	0.374508	1.55854	2.27411	1.25815				0.417379		104
GPR56	253	1.13211	1.00436	1.18195	1.7137	1.25803				0.156425		105
CCKAR	289	1.6829	1.28755	0.992799	1.06783	1.25777				0.154894		106
GPR143	211	1.32161	1.13451	1.52277	1.04283	1.25543				0.106328		107
SSTR2	16	1.18746	0.905471	2.027	0.886245	1.25154				0.267496		108
S1PR5	136	0.988927	1.47243	1.4632	1.07566	1.25005				0.126978		109
P2RY4	264	1.26627	1.2593	1.32825	1.14232	1.24904				0.0388014		110
ADRA1B	97	1.93331	0.706107	1.12102	1.22973	1.24754				0.25491		111
GPR61	220	0.887956	0.984988	1.37729	1.73244	1.24567				0.193689		112
DRD4	83	1.23137	1.39796	1.42881	0.922875	1.24526				0.115879		113
LHCGR	77	1.54477	1.5323	0.952565	0.939716	1.24234				0.171048		114
MRGPRG	238	0.719993	1.27313	1.57895	1.39422	1.24157				0.18488		115
GPR149	100	0.924005	1.28602	0.970593	1.78094	1.24039				0.197308		116
GPR115	291	1.30815	1.09549	1.31131	1.23017	1.23628				0.0505431		117
MRGPRD	255	0.873332	1.221	1.66787	1.17279	1.23375				0.163869		118
C5A	185	1.10013	1.86043	1.00468	0.945597	1.22771				0.213296		119
GPR124	11	1.34404	1.02099	1.29517	1.24919	1.22735				0.0714592		120
DRD1	146	1.27962	0.764362	1.39273	1.46814	1.22621				0.158749		121
GPR21	164	1.15917	1.37732	1.10711	1.24655	1.22254				0.0590712		122
GHSR	251	1.22289	0.969857	1.36353	1.33224	1.22213				0.0893301		123
P2RY13	311	1.69226	0.94268	0.879928	1.36293	1.21945				0.190616		124
GPR133	27	1.23982	0.959186	1.0412	1.63279	1.21825				0.150213		125
AGTR2	257	0.851171	1.29941	1.27848	1.44215	1.2178				0.127506		126
ADRA1A	89	1.86421	0.869363	1.0201	1.11054	1.21605				0.221705		127
GPR174	219	1.24498	1.24581	1.12381	1.2465	1.21528				0.0304896		128
CHRM4	217	1.35643	0.797838	1.66497	1.04184	1.21527				0.188521		129
MTNR1B	175	0.786376	1.31679	1.20838	1.51614	1.20692				0.153987		130
GPR6	261	0.692851	1.07824	1.25109	1.80313	1.20633				0.230622		131
HTR1E	262	1.23664	1.4384	1.14215	1.00317	1.20509				0.0913605		132
NPY1R	183	0.948696	1.59854	1.08355	1.18616	1.20423				0.140138		133
GPR83	93	1.48585	0.980783	1.48606	0.860909	1.2034				0.164958		134
GAL1	226	0.974092	1.03782	1.21663	1.57701	1.20139				0.13532		135
S1PR4	296	1.51222	0.955538	1.43815	0.881554	1.19687				0.162103		136
GPR97	189	1.22051	1.06427	1.19007	1.30505	1.19497				0.0498959		137
NPFF2	70	1.07181	1.34558	1.50526	0.839353	1.1905				0.147342		138
GLP1R	163	1.36185	1.08351	1.40536	0.901236	1.18799				0.11924		139
NPBW2	279	0.984007	1.25786	1.20574	1.30425	1.18796				0.0709		140
LPAR1	310	1.16252	1.20126	1.23487	1.14837	1.18675				0.0195497		141
GPR144	43	1.12452	1.18132	1.22833	1.20875	1.18573				0.0225666		142
CCR4	201	1.328	1.18362	1.26568	0.952566	1.18247				0.0821386		143
LPAR5	118	1.42054	1.09303	1.41936	0.78665	1.1799				0.152053		144
CHRM1	98	1.47073	0.92433	1.64369	0.676683	1.17886				0.226976		145
0	248	1.06178	1.22653	1.6047	0.822147	1.17879				0.16446		146
HCTR1	45	0.810208	1.14513	0.614835	2.14433	1.17863				0.340011		147
GPR15	108	1.35686	0.996155	1.48034	0.880205	1.17839				0.14293		148
GPR55	245	1.36433	1.04622	1.04537	1.2554	1.17783				0.0794075		149
GPR182	276	1.33337	1.00641	0.934573	1.41428	1.17216				0.118509		150
HCA1	125	1.09474	1.38609	1.2401	0.965787	1.17168				0.0908133		151
CHRM5	250	1.31842	1.21777	1.21257	0.927703	1.16912				0.0840779		152
CCR7	82	1.66565	0.762625	1.27449	0.973695	1.16912				0.196018		153
ELTD1	290	1.45467	0.666201	0.862505	1.68017	1.16589				0.239724		154
VIPR2	80	1.15646	1.14326	1.07592	1.27925	1.16372				0.0423558		155
CCR3	305	1.07814	1.48742	0.767087	1.32108	1.16343				0.156574		156
GPR146	51	1.91207	1.04018	0.670531	1.02813	1.16273				0.264087		157
SCTR	144	1.05568	1.50707	0.988567	1.09418	1.16137				0.117281		158
HTR1F	270	1.11589	1.53868	1.08265	0.907544	1.16119				0.133871		159
GPR17	268	1.23914	1.01286	0.973429	1.41399	1.15985				0.102971		160
NPY4R	78	1.10862	0.961775	1.36144	1.20475	1.15914				0.0839193		161
MC2R	14	1.21621	1.06196	1.12261	1.21621	1.15425				0.0378562		162
GPR18	227	1.31853	1.06253	1.20691	1.0187	1.15167				0.0686288		163
GPR125	203	1.11532	1.28888	1.09101	1.10984	1.15126				0.0461665		164
GPR1	267	1.14426	1.07361	1.11941	1.2644	1.15042				0.0407132		165
GLP2R	259	0.916334	1.20551	1.21047	1.26264	1.14874				0.0785378		166
MTNR1A	167	1.16227	0.996676	0.980818	1.45473	1.14862				0.109975		167
GPR37	300	1.22567	1.15356	1.22541	0.981278	1.14648				0.0576224		168
VIPR1	240	1.18348	1.09508	1.32905	0.970848	1.14461				0.0753745		169
LTB4R	198	1.15538	1.1253	1.14473	1.1522	1.1444				0.00674693		170
PK2	47	0.735612	1.50775	0.804714	1.52878	1.14421				0.21646		171
OPN5	295	1.20985	1.25446	0.735492	1.36056	1.14009				0.138521		172
APJ	265	1.81427	0.876636	0.902901	0.961418	1.13881				0.225851		173
GPR3	292	1.09317	1.15135	1.07761	1.22931	1.13786				0.0343661		174
GPBA	179	1.04726	1.02817	1.26078	1.21227	1.13712				0.0583711		175
EDNRB	42	1.26745	0.775595	1.48389	1.01739	1.13608				0.15337		176
GPR77	277	0.90915	1.0258	1.51382	1.0894	1.13454				0.131819		177
CCRL2	90	1.06934	1.1573	0.96918	1.33901	1.13371				0.0784842		178
GPR12	299	1.25801	1.06857	1.02562	1.18145	1.13341				0.0529597		179
NPY2R	191	1.17812	1.26261	1.09969	0.98708	1.13188				0.0586175		180
GPR135	35	1.30919	1.07431	0.868528	1.26762	1.12991				0.101044		181
HTR1A	149	1.22088	1.01797	1.19613	1.08304	1.1295				0.0477732		182
PTAFR	272	1.00772	1.04253	1.24355	1.22088	1.12867				0.0603787		183
GPR19	284	0.93675	1.1324	1.16344	1.28149	1.12852				0.0715364		184
GPR110	283	1.08934	1.29148	1.02637	1.10565	1.12821				0.0570447		185
CX3CR1	130	1.62281	1.0971	1.30895	0.47723	1.12652				0.241874		186
CYSLTR1	26	0.672384	1.1293	1.43302	1.25843	1.12328				0.162673		187
HTR2A	174	0.977447	1.35039	1.26079	0.898742	1.12184				0.108844		188
MAS1	247	1.17736	1.13044	0.863713	1.30943	1.12024				0.0935265		189
F2R	298	1.16459	0.989805	1.14436	1.17497	1.11843				0.0433444		190
BDKBR2	177	1.60048	0.901693	0.865194	1.09543	1.1157				0.169306		191
ADORA3	249	1.437	0.967049	1.18089	0.86819	1.11328				0.126101		192
GRM5	221	1.45364	0.916459	0.92113	1.16008	1.11283				0.127049		193
NPBW1	95	1.34328	0.803516	1.27666	1.01581	1.10982				0.124164		194
OPRD1	119	0.730288	1.65903	0.552044	1.46203	1.10085				0.270882		195
CD97	209	1.44242	1.09932	0.744322	1.09515	1.0953				0.142505		196
MRGPRX2	271	0.993544	1.19526	1.01116	1.18067	1.09516				0.0537839		197
GPR62	76	2.12648	1.42724	0.361644	0.45547	1.09271				0.420429		198
FFA2	202	1.04787	0.988601	1.41172	0.914739	1.09073				0.110405		199
OPRK1	207	1.11093	1.117	1.08366	1.04583	1.08936				0.0162184		200
TACR1	312	1.11051	1.07002	1.17103	1.00472	1.08907				0.0349469		201
C3AR1	129	1.52369	1.22623	0.626688	0.977456	1.08852				0.190166		202
GNRHR	66	0.770936	0.730355	1.90341	0.934034	1.08468				0.276434		203
CXCR4	266	1.23034	0.864921	0.982784	1.24587	1.08098				0.093906		204
GPR82	285	1.03776	1.10123	1.11421	1.05401	1.0768				0.018348		205
GPR26	172	1.1654	0.985039	0.997175	1.14978	1.07435				0.0482283		206
P2RY2	231	1.26141	1.01931	1.07235	0.940875	1.07349				0.0682148		207
FFA3	210	1.10093	1.24459	1.00071	0.940648	1.07172				0.066432		208
OPN3	7	1.79854	0.953266	0.60378	0.920756	1.06908				0.255608		209
GPR39	85	1.68342	0.612889	1.01224	0.950247	1.0647				0.224127		210
TAAR6	304	1.14359	1.11208	1.04514	0.94758	1.0621				0.0433407		211
OPRL1	15	0.813021	0.711033	2.28166	0.439064	1.06119				0.414405		212
F2RL2	306	1.11769	1.14615	0.941844	1.0342	1.05997				0.0459862		213
RXFP2	288	0.726162	0.914685	1.2642	1.24946	1.03863				0.13176		214
LPAR2	6	1.33855	1.0334	1.15546	0.607841	1.03381				0.155219		215
SSTR3	24	1.267	0.764414	0.638768	1.46118	1.03284				0.196987		216
GPRC5A	29	1.31652	1.14979	0.921027	0.739698	1.03176				0.126683		217
MRGPRX4	150	0.802602	1.03126	1.03841	1.25278	1.03126				0.0919262		218
F2RL3	194	1.32574	1.09663	0.923403	0.778114	1.03097				0.117866		219
PTGER2	88	0.826915	0.95003	1.01238	1.3326	1.03048				0.107825		220
GRM4	301	1.6044	1.13545	0.728516	0.651439	1.02995				0.218947		221
CXCR3	162	1.01284	0.761179	1.15799	1.17842	1.02761				0.0961536		222
GPR22	28	1.21123	0.677494	1.0009	1.22066	1.02757				0.127239		223
PTH2R	184	0.955459	0.887621	1.2939	0.964101	1.02527				0.091162		224
GPR75	13	1.21647	1.08332	1.00134	0.799424	1.02514				0.0873239		225
GPR31	180	0.809508	1.00072	1.16099	1.12393	1.02379				0.0792152		226
GPR20	20	1.25502	1.13128	0.80232	0.901914	1.02263				0.10365		227
P2RY11	31	1.40624	0.630479	1.16899	0.879023	1.02118				0.16906		228
SSTR1	200	1.12428	1.11239	0.832687	1.01164	1.02025				0.0674322		229
DRD3	34	1.62391	0.725245	1.06703	0.66337	1.01989				0.220034		230
CMKLR1	106	1.09365	0.583518	1.42319	0.975608	1.01899				0.173318		231
TAAR8	56	1.17692	0.494734	0.856573	1.54019	1.0171				0.223196		232
GPR50	68	1.09492	0.678782	1.50694	0.787517	1.01704				0.185555		233
HRH4	166	1.35726	0.79631	0.706019	1.2073	1.01672				0.157429		234
GPR4	308	0.886192	0.874527	1.07354	1.23236	1.01665				0.0851396		235
GPR63	228	0.819221	0.746168	1.01463	1.47945	1.01487				0.164902		236
NPS	103	1.04742	0.65565	1.25323	1.10197	1.01457				0.127312		237
GPR65	269	1.23633	1.08801	0.876197	0.814368	1.00373				0.0971797		238
GCGR	123	0.594752	1.13493	1.37379	0.909854	1.00333				0.165889		239
SUCNR1	40	0.959268	0.88984	1.06548	1.09517	1.00244				0.0475358		240
GPR158	140	0.950335	1.0387	0.901315	1.11158	1.00048				0.0466843		241
GPR101	275	1.07737	0.87141	0.89293	1.15613	0.999459				0.0697378		242
HTR2CVGV	102	1.03883	1.64512	0.861471	0.452263	0.999422				0.247805		243
FPR1	50	1.09387	0.900463	1.03264	0.954122	0.995275				0.0426232		244
S1PR3	128	0.955506	0.722555	1.18623	1.09372	0.989503				0.100822		245
NTSR2	111	0.649209	0.516688	1.09354	1.68599	0.986359				0.263824		246
GPR120	155	1.30445	1.15322	0.731366	0.755244	0.986071				0.143603		247
S1PR1	192	1.08127	0.680295	1.51548	0.659907	0.984238				0.201909		248
TACR2	224	0.973458	0.874895	1.22197	0.860054	0.982595				0.0836666		249
HTR5	286	0.871631	0.602127	1.38315	1.07093	0.981961				0.16465		250
PTGER3	176	0.911677	0.677477	1.44649	0.890635	0.981569				0.163751		251
GPR148	59	1.48138	0.874683	0.686016	0.861736	0.975954				0.173883		252
GPR123	307	1.07437	1.05731	0.951379	0.803377	0.971608				0.0623261		253
TAAR2	216	0.817875	0.872883	0.970296	1.21841	0.969867				0.0886391		254
GPR183	235	0.917283	1.19822	0.884232	0.863838	0.965893				0.0782213		255
ADRA2C	17	1.21528	0.694077	0.934283	1.01586	0.964875				0.107846		256
DRD5	91	0.810226	0.630354	1.20513	1.20956	0.963819				0.145319		257
GPR156	252	1.50587	0.799063	0.746108	0.800917	0.962989				0.181406		258
BDKBR1	121	0.990558	0.787729	1.13324	0.91642	0.956986				0.07216		259
ADRB2	25	1.13919	0.984351	0.881396	0.815506	0.955112				0.070513		260
HRH1	317	0.791742	1.06293	0.926057	1.02195	0.950668				0.0602397		261
GPR111	74	0.690278	0.625971	1.37588	1.11036	0.950622				0.177843		262
CRHR2	122	0.95824	0.565884	1.33141	0.910617	0.941538				0.156618		263
GPR171	4	0.830706	0.672759	1.12574	1.12819	0.93935				0.113018		264
GPR52	316	0.991466	1.0883	0.910348	0.767188	0.939326				0.0679362		265
BB3	281	0.750499	1.32505	0.888826	0.764103	0.932119				0.134623		266
CALCRL	73	1.45278	0.77059	0.553254	0.945666	0.930573				0.19168		267
NTSR1	287	0.994192	0.966405	0.712925	1.03338	0.926727				0.0725794		268
GRPR	117	1.19903	0.708343	1.08445	0.681558	0.918344				0.131194		269
FPR2	99	0.491268	1.67791	0.849111	0.637525	0.913954				0.265033		270
GPR132	84	1.08298	1.24778	0.581614	0.739451	0.912955				0.152999		271
GPR152	124	0.904726	0.878223	0.906647	0.947997	0.909398				0.0144081		272
GPR37L1	204	0.969543	0.927689	0.731315	1.00241	0.90774				0.0607634		273
TACR3	320	1.0369	0.867541	0.824338	0.876628	0.901352				0.0466009		274
HTR2C VSV	94	0.942309	1.34999	0.693599	0.606422	0.89808				0.166597		275
LPA4	302	0.668085	1.09771	0.835043	0.962073	0.890728				0.0915618		276
MCHR1R	30	1.0738	1.60178	0.369836	0.517442	0.890715				0.281333		277
GPR64	5	0.996397	0.853482	0.828501	0.854811	0.883298				0.0381823		278
GPR153	244	0.644369	0.851227	0.980902	1.03179	0.877071				0.0863791		279
CALCRb	65	0.980458	0.780927	0.495003	1.24993	0.876579				0.159408		280
TA1	208	0.68561	0.541867	1.21249	1.03898	0.869736				0.15479		281
MLNR	38	1.00985	0.71039	0.986209	0.765553	0.868001				0.0760654		282
GPR176	12	1.11805	0.458125	1.01339	0.874329	0.865971				0.144822		283
P2RY8	168	0.764997	0.454858	1.3031	0.937985	0.865236				0.176889		284
GPR161	260	0.758612	0.776817	1.06785	0.808052	0.852832				0.0723946		285
HCA2	309	0.987246	1.10615	0.629212	0.666292	0.847224				0.117938		286
GPR27	44	1.19684	0.700459	0.589201	0.880183	0.841671				0.1327		287
AGTR1	41	0.351877	1.23042	0.413859	1.3692	0.841339				0.26651		288
GRM7	229	1.32789	0.569869	0.817103	0.63509	0.837488				0.171633		289
ADORA2B	9	0.523531	0.741254	0.779434	1.25927	0.825871				0.155069		290
ADORA2A	81	0.583616	1.10673	0.730683	0.845483	0.816628				0.110557		291
HTR6	110	0.941248	0.865709	0.739812	0.714633	0.81535				0.0534137		292
UTS2R	72	0.653592	0.694801	0.725707	1.18415	0.814562				0.124078		293
HRH2	141	0.795469	0.977529	0.734477	0.742732	0.812552				0.0566272		294
GRM8	237	1.37738	0.534773	0.638179	0.681044	0.807844				0.192311		295
GPR84	165	1.38494	0.53675	0.595884	0.675885	0.798365				0.197593		296
PTH1R	71	0.923853	1.26488	0.554192	0.405807	0.787183				0.192917		297
AVPR1B	57	0.607086	0.625497	0.945358	0.96734	0.78632				0.0983405		298
GPR142	92	0.945894	0.944368	0.618279	0.616476	0.781255				0.0946155		299
ADRB3	33	0.942219	1.02678	0.401053	0.728007	0.774514				0.139463		300
NMUR2	87	0.928278	0.582359	0.679012	0.87341	0.765765				0.0812209		301
GPR25	36	0.556236	0.685903	0.816829	1.00063	0.764899				0.0948885		302
GPRC5D	205	1.08842	0.992756	0.475641	0.484261	0.760269				0.163025		303
ADCYAP1R1	1	1.13725	0.575872	0.761621	0.5057	0.74511				0.141422		304
CCR2	2	0.567268	0.752676	0.853747	0.768071	0.735441				0.0603048		305
HCA3	133	0.631422	0.863194	0.496709	0.736849	0.682044				0.0778517		306
CCR8	10	0.816552	0.460261	0.273633	1.15588	0.676581				0.195465		307
HTR2C VNV	86	0.713334	0.488098	0.522225	0.890794	0.653613				0.0933093		308
P2RY14	319	0.568049	0.732137	0.653808	0.523102	0.619274				0.0463714		309
GPRC5C	37	0.730607	0.50255	0.770517	0.439835	0.610877				0.0820623		310
GPR173	156	0.455861	0.562187	0.518406	0.868656	0.601277				0.0917574		311
CXCR1	138	0.528619	0.772916	0.360729	0.728681	0.597737				0.0952121		312
HCTR2	53	0.295089	0.828635	0.621145	0.63226	0.594282				0.11053		313
MRGPRX3	46	0.637519	0.766401	0.371701	0.524748	0.575092				0.0838644		314
CCR6	153	0.928789	0.601219	0.354355	0.368598	0.56324				0.134346		315
GRM1	213	0.492423	0.36136	0.694977	0.680679	0.55736				0.079989		316
PTGFR	96	0.434834	0.413566	0.603726	0.760109	0.553059				0.0810721		317
GPR126	19	0.905736	0.403	0.45592	0.333543	0.52455				0.129509		318
RXFP3	112	0.252633	0.423064	0.358577	0.837629	0.467976				0.128128		319
GPR157	132	0.419245	0.220653	0.399647	0.27814	0.329421				0.0478368		320
TSHR	232	0.345638	0.466373	0.238318	0.19062	0.310237				0.0613136		321
0	0	0	0	0	0	0				0		322
